# Learning a genome-wide score of human-mouse conservation at the functional genomics level

**DOI:** 10.1101/2020.09.08.288092

**Authors:** Soo Bin Kwon, Jason Ernst

## Abstract

Identifying genomic regions with functional genomic properties that are conserved between human and mouse is an important challenge in the context of mouse model studies. To address this, we take a novel approach and learn a score of evidence of conservation at the functional genomics level by integrating large-scale information in a compendium of epigenomic, transcription factor binding, and transcriptomic data from human and mouse. The computational method we developed to do this, Learning Evidence of Conservation from Integrated Functional genomic annotations (LECIF), trains a neural network, which is then used to generate a genome-wide score in human and mouse. The resulting LECIF score highlights human and mouse regions with shared functional genomic properties and captures correspondence of biologically similar human and mouse annotations even though it was not explicitly given such information. LECIF will be a resource for mouse model studies.
