## Supplementary Table 2 for "Learning a genome-wide score of human-mouse conservation at the functional genomics level"

### Sheet: Sheet1
Pairs with their human and mouse regions coming from ®	Human chromosome	Mouse chromosome
Training (N=2,208,562)	1 5 9 13 17	1 5 9 13 17
Validation (N=524,350)	3 11 15 19	3 11 15 19
Test (to report AUC) (N=8,416,373)	2 4 6 8 10 12 14 16 18 20 22	2 4 6 8 10 12 14 16 18
Held out for comparison of odd vs. even (N=136,780)	7 14 21	7 14
Prediction	2 4 6 8 10 12 14 16 18 20 22 X	Any mouse chromosome as long as the mouse region aligns to an even human chromosome
Supplementary Table 2a. Groups of pairs used for training classifiers that generate predictions for human regions in even chromosomes. The first column contains the purpose of each group of pairs defined in the next two columns and the total number of pairs in each group. Each group (first column) consists of pairs of aligning human and mouse regions from a specific set of chromosomes specified i…
Pairs with their human and mouse regions coming from ®	Human chromosome	Mouse chromosome
Training (N=2,905,700)	2 6 10 18 22	2 6 10 18
Validation (N=1,682,199)	4 8 12 16 20	4 8 12 16
Test (to report AUC) (N=9,010,912)	1 3 5 7 9 11 13 15 17 19 21	1 3 5 7 9 11 13 15 17 19
Held out for comparison of odd vs. even (N=136,780)	7 14 21	7 14
Prediction	1 3 5 7 9 11 13 15 17 19 21	Any mouse chromosome as long as the mouse region aligns to an odd human chromosome
Supplementary Table 2b. Groups of pairs used for training classifiers that generate predictions for human regions in odd chromosomes. Similar to a, except for predictions in odd chromosomes in human.
