## Supplementary Table 3 for "Learning a genome-wide score of human-mouse conservation at the functional genomics level"

### Sheet: Sheet1
Classifier	Tuned parameter	Candidate values	Chosen parameters for								Fixed parameter	Value
Ensemble of neural networks (ENN; pseudo-Siamese)			LECIF: Best-performing when trained on odd human and odd mouse chromosomes	LECIF: Best-performing when trained on even human and even mouse chromosomes	LECIF trained on all available training data (no ensembling): Best-performing when trained on odd human and odd mouse chromosomes	LECIF trained on all available training data (no ensembling): Best-performing when trained on even human and even mouse chromosomes	LECIF trained with positive and negative examples equally weighted: Best-performing when trained on odd human and odd mouse chromosomes	LECIF trained with positive and negative examples equally weighted: Best-performing when trained on even human and even mouse chromosomes	LECIF-GB (genome background baseline): Best-performing when trained on odd human and odd mouse chromosomes	LECIF-GB (genome background baseline): Best-performing when trained on even human and even mouse chromosomes
	Number of layers in species-specific sub-network	1, 2	1	1	1	1	1	1	1	1	Optimizer	SGD
	Number of layers in final sub-network	1, 2	1	2	1	2	1	2	2	1	Momentum	0.9
	Number of neurons in the first layer of human-specific sub-network	8, 16, 32, 64, 128, 256	256	32	256	32	128	32	32	256
	Number of neurons in the second layer of human-specific sub-network	8, 16, 32, 64, 128, 256	n/a	n/a	n/a	n/a	n/a	n/a	n/a	n/a
	Number of neurons in the first layer of mouse-specific sub-network	8, 16, 32, 64, 128, 256	128	128	128	128	8	128	256	128
	Number of neurons in the second layer of mouse-specific sub-network	8, 16, 32, 64, 128, 256	n/a	n/a	n/a	n/a	n/a	n/a	n/a	n/a
	Number of neurons in the first final layer	8, 16, 32, 64, 128, 256	256	64	256	64	256	64	128	256
	Number of neurons in the second final layer	8, 16, 32, 64, 128, 256	n/a	64	n/a	64	n/a	64	256	n/a
	Batch size	64, 128, 256, 512, 1024, 2048, 4096, 8192	64	64	64	64	256	64	256	64
	Learning rate	0.001, 0.01, 0.1	0.1	0.001	0.1	0.001	0.01	0.001	0.1	0.1
	Dropout rate	0, 0.1, 0.2, 0.3, 0.4, 0.5	0.2	0.1	0.2	0.1	0	0.1	0.1	0.2
Ensemble of fully connected neural networks (EFCNN)			Human-only baseline: Best-performing when trained on odd human chromosomes	Human-only baseline: Best-performing when trained on even human chromosomes	Fully connected baseline: Best-performing when trained on odd human and odd mouse chromosomes	Fully connected baseline: Best-performing when trained on even human and even mouse chromosomes
	Number of layers	1, 2, 3, 4	3	2	1	2					Optimizer	SGD
	Number of neurons in the first layer	8, 16, 32, 64, 128, 256	64	256	128	256					Momentum	0.9
	Number of neurons in the second layer	8, 16, 32, 64, 128, 256	16	128	n/a	16
	Number of neurons in the third layer	8, 16, 32, 64, 128, 256	64	n/a	n/a	n/a
	Number of neurons in the forth layer	8, 16, 32, 64, 128, 256	n/a	n/a	n/a	n/a
	Batch size	64, 128, 256, 512, 1024, 2048, 4096, 8192	2048	128	512	1024
	Learning rate	0.001, 0.01, 0.1	0.1	0.1	0.01	0.01
	Dropout rate	0, 0.1, 0.2, 0.3, 0.4, 0.5	0.3	0	0.2	0.5
Random forest (RF)			Best-performing when trained on odd human and odd mouse chromosomes	Best-performing when trained on even human and even mouse chromosomes
	Maximum tree depth	32, 64, 128, 512,1024, infinite (until all leaves contain the minimum number of samples required to split an internal node)	infinite	infinite
	Minimum number of samples required to split an internal node	2, 4, 8, 16, 32, 128, 256	2	2
	Minimum number of samples required to be at a leaf node	16, 32, 64, 128, 256	256	256
	Number of features to consider when looking for the best split	64, 128, 256, 512, 1024, 2048, 8192, total number of features (11937)	2048	2048
Canonical correlation analysis (CCA)			Best-performing when trained on odd human and odd mouse chromosomes	Best-performing when trained on even human and even mouse chromosomes
	Number of components	8, 16, 32, 64, 128, 256, 512	64	32
	Regularization	0.000001, 0.0001, 0.01, 1, 100, 10000, 1000000	10000	10000
Logistic regression (LR)			Best-performing when trained on odd human and odd mouse chromosomes	Best-performing when trained on even human and even mouse chromosomes
	Penalty	L1, L2	L2	L1
	Regularization	0.0001, 0.001, 0.01, 0.1, 1, 10, 100, 1000	0.0001	0.001
Supplementary Table 3. Hyper-parameter values considered and chosen for all methods. The first column contains each type of classifier trained in this study. The second column contains hyper-parameters tuned for each type of classifier. The third column contains the candidate values tried during hyper-parameter tuning. The following eight columns contain chosen values for each hyper-parameter giv…
